# TET-catalyzed 5-carboxylcytosine promotes CTCF binding to suboptimal sequences genome-wide

**DOI:** 10.1101/480525

**Authors:** Kyster K. Nanan, David M. Sturgill, Maria F. Prigge, Morgan Thenoz, Allissa A. Dillman, Mariana D. Mandler, Shalini Oberdoerffer

## Abstract

The mechanisms supporting dynamic regulation of CTCF binding sites remain poorly understood. Here we describe the TET-catalyzed 5-methylcytosine derivative, 5-carboxylcytosine (5caC) as a factor driving new CTCF binding within genomic DNA. Through a combination of *in vivo* and *in vitro* approaches, we reveal that 5caC generally strengthens CTCF association with DNA and facilitates binding to suboptimal sequences. Dramatically, profiling of CTCF binding in a cellular model that accumulates genomic 5caC identified ∼13,000 new CTCF sites. The new sites were enriched for overlapping 5caC and were marked by an overall reduction in CTCF motif strength. As CTCF has multiple roles in gene expression, these findings have wide-reaching implications and point to induced 5caC as a potential mechanism to achieve differential CTCF binding in cells.
