## Supplementary material for "TET-catalyzed 5-carboxylcytosine promotes CTCF binding to suboptimal sequences genome-wide"

### Sheet: Sheet1
Table S1. Summary of CTCF ChIP-seq alignment statistics in wildtype and Tdg -/- mESC
Sample_ID	Total_reads	Align 0 times	Align 1 time	Align >1 time	Total align	Percent aligned
WT_4H8_Rep1	57963889	1220915	42036965	14706009	56742974	0.978937
WT_4H8_Rep2	64084152	1526638	46664499	15893015	62557514	0.976178
WT_CTCF_Rep1	56421007	1431944	41016970	13972093	54989063	0.97462
WT_CTCF_Rep2	51397010	1588194	37271061	12537755	49808816	0.969099
WT_IgGm_rep_pooled	55890376	2165830	38351785	15372761	53724546	0.961249
WT_IgGr_rep_pooled	58708818	3047606	38226068	17435144	55661212	0.948089
WT_Input_Rep1	70155018	2070671	48124525	19959822	68084347	0.970484
WT_Input_Rep2	50977743	2222043	32551346	16204354	48755700	0.956412
KO_4H8_Rep1	64300560	1465823	47375407	15459330	62834737	0.977204
KO_4H8_Rep2	63681965	1462039	46460328	15759598	62219926	0.977042
KO_CTCF_Rep1	67445210	1730682	49182775	16531753	65714528	0.974339
KO_CTCF_Rep2	69921164	1863618	51385958	16671588	68057546	0.973347
KO_IgGm_rep_pooled	61786421	2034690	43255631	16496100	59751731	0.967069
KO_IgGr_rep_pooled	62159551	3760137	41461947	16937467	58399414	0.939508
KO_Input_Rep1	70404817	2037780	48552702	19814335	68367037	0.971056
KO_Input_Rep2	58728061	2959615	39082645	16685801	55768446	0.949605
All experiments 1x76 SE reads
Alignments to mm10 using Bowtie 2.2.9 with default parameters
